# Spatially patterned mitochondrial remodeling and metabolic changes during Müller glia-dependent retinal regeneration in zebrafish

**DOI:** 10.64898/2026.11.10.765195

**Authors:** Reza Raeisossadati, Michael A. Robichaux, Jeffrey M. Gross

## Abstract

Müller glia regenerate retinal neurons after injury in zebrafish, but how their mitochondrial organization changes during regenerative activation remains poorly defined. Here, we combined mitochondrial imaging, Müller glial transcriptomics, and whole eyecup metabolomics to investigate the response to selective photoreceptor loss. A Müller glia mitochondrial reporter revealed spatial and temporal mitochondrial remodeling: morphological changes were detectable in inner retinal compartments before sustained increases in mitochondrial volume emerged in processes adjacent to injured photoreceptors. This response coincided with reduced respiratory chain transcript expression and selective induction of mitochondrial assembly and maintenance genes, while the eyecup underwent temporally patterned metabolic changes. Dichloroacetate (DCA), an inhibitor of pyruvate dehydrogenase kinases (PDK), attenuated outer-retinal Müller glial mitochondrial remodeling. DCA also reshaped the Müller glial transcriptional response to injury, suppressing reprogramming- and cell-cycle-associated programs and altering metabolic and mitochondrial gene expression. DCA treatment also blocked the formation of *tuba1a*:GFP^+^ Müller glia and PCNA expression, indicating that reprogramming and progenitor proliferation requires PDK activity. Together, our findings identify compartment-specific mitochondrial remodeling as an early event in the Müller glial regenerative response and demonstrate that mitochondrial remodeling and regenerative activation are sensitive to perturbation of the PDK–PDH regulatory axis.

**Significance Statement:** Zebrafish Müller glia can generate progenitors that replace injured retinal neurons, but how their mitochondria reorganize during this transition remains poorly understood. We show that localized photoreceptor loss elicits mitochondrial remodeling across Müller glial compartments, with distinct temporal responses that accompany selective mitochondrial gene regulation and tissue-level metabolic changes. Inhibiting pyruvate dehydrogenase kinases attenuates outer-retinal mitochondrial remodeling and markedly reduces reprogramming-associated and proliferative responses. These findings identify spatial mitochondrial organization as a component of regenerative glial activation and establish a framework for investigating how metabolic regulation influences endogenous retinal repair.
