## Supplementary material for "Spatially patterned mitochondrial remodeling and metabolic changes during Müller glia-dependent retinal regeneration in zebrafish": SI Stats Table 1

### Sheet: Table S1
Supplementary Table S1 | CTRL versus MTZ mitochondrial morphology statistics
GraphPad Prism-reported ordinary one-way ANOVA and Tukey-adjusted pairwise comparisons; statistics were transcribed without recalculation.
Morphology metric	Unit	Retinal layer	F statistic	df1	df2	Omnibus ANOVA P value	Pairwise comparison	Direction (MTZ vs CTRL)	Tukey-adjusted P value	Interpretation (α = 0.05)	n CTRL	n MTZ	Source Prism file
Surface area	µm²	GCL	6.799	3	29	0.0013	CTRL vs MTZ 24 h	Increase	0.0036	Significant	9	8	Area GCL.pzfx
Surface area	µm²	GCL	6.799	3	29	0.0013	CTRL vs MTZ 48 h	Increase	0.0047	Significant	9	8	Area GCL.pzfx
Surface area	µm²	GCL	6.799	3	29	0.0013	CTRL vs MTZ 60 h	Increase	0.0224	Significant	9	8	Area GCL.pzfx
Surface area	µm²	IPL	6.414	3	29	0.0018	CTRL vs MTZ 24 h	Increase	0.0511	Not significant	9	8	Area IPL.pzfx
Surface area	µm²	IPL	6.414	3	29	0.0018	CTRL vs MTZ 48 h	Increase	0.0013	Significant	9	8	Area IPL.pzfx
Surface area	µm²	IPL	6.414	3	29	0.0018	CTRL vs MTZ 60 h	Increase	0.0443	Significant	9	8	Area IPL.pzfx
Surface area	µm²	INL	5.096	3	29	0.0059	CTRL vs MTZ 24 h	Increase	0.0064	Significant	9	8	Area INL.pzfx
Surface area	µm²	INL	5.096	3	29	0.0059	CTRL vs MTZ 48 h	Increase	0.0579	Not significant	9	8	Area INL.pzfx
Surface area	µm²	INL	5.096	3	29	0.0059	CTRL vs MTZ 60 h	Increase	0.0633	Not significant	9	8	Area INL.pzfx
Surface area	µm²	OPL	4.758	3	29	0.0081	CTRL vs MTZ 24 h	Increase	0.1364	Not significant	9	8	Area OPL.pzfx
Surface area	µm²	OPL	4.758	3	29	0.0081	CTRL vs MTZ 48 h	Increase	0.0097	Significant	9	8	Area OPL.pzfx
Surface area	µm²	OPL	4.758	3	29	0.0081	CTRL vs MTZ 60 h	Increase	0.0423	Significant	9	8	Area OPL.pzfx
Surface area	µm²	ONL	8.629	3	29	0.0003	CTRL vs MTZ 24 h	Increase	0.9000	Not significant	9	8	Area ONL.pzfx
Surface area	µm²	ONL	8.629	3	29	0.0003	CTRL vs MTZ 48 h	Increase	0.0006	Significant	9	8	Area ONL.pzfx
Surface area	µm²	ONL	8.629	3	29	0.0003	CTRL vs MTZ 60 h	Increase	0.0098	Significant	9	8	Area ONL.pzfx
Volume	µm³	GCL	5.732	3	29	0.0033	CTRL vs MTZ 24 h	Increase	0.0076	Significant	9	8	Volume GCL.pzfx
Volume	µm³	GCL	5.732	3	29	0.0033	CTRL vs MTZ 48 h	Increase	0.0100	Significant	9	8	Volume GCL.pzfx
Volume	µm³	GCL	5.732	3	29	0.0033	CTRL vs MTZ 60 h	Increase	0.0592	Not significant	9	8	Volume GCL.pzfx
Volume	µm³	IPL	5.676	3	29	0.0035	CTRL vs MTZ 24 h	Increase	0.0597	Not significant	9	8	Volume IPL.pzfx
Volume	µm³	IPL	5.676	3	29	0.0035	CTRL vs MTZ 48 h	Increase	0.0028	Significant	9	8	Volume IPL.pzfx
Volume	µm³	IPL	5.676	3	29	0.0035	CTRL vs MTZ 60 h	Increase	0.0658	Not significant	9	8	Volume IPL.pzfx
Volume	µm³	INL	4.673	3	29	0.0088	CTRL vs MTZ 24 h	Increase	0.0113	Significant	9	8	Volume INL.pzfx
Volume	µm³	INL	4.673	3	29	0.0088	CTRL vs MTZ 48 h	Increase	0.0745	Not significant	9	8	Volume INL.pzfx
Volume	µm³	INL	4.673	3	29	0.0088	CTRL vs MTZ 60 h	Increase	0.0589	Not significant	9	8	Volume INL.pzfx
Volume	µm³	OPL	4.037	3	29	0.0163	CTRL vs MTZ 24 h	Increase	0.3693	Not significant	9	8	Volume OPL.pzfx
Volume	µm³	OPL	4.037	3	29	0.0163	CTRL vs MTZ 48 h	Increase	0.0155	Significant	9	8	Volume OPL.pzfx
Volume	µm³	OPL	4.037	3	29	0.0163	CTRL vs MTZ 60 h	Increase	0.0964	Not significant	9	8	Volume OPL.pzfx
Volume	µm³	ONL	7.945	3	29	0.0005	CTRL vs MTZ 24 h	Increase	0.9469	Not significant	9	8	Volume ONL.pzfx
Volume	µm³	ONL	7.945	3	29	0.0005	CTRL vs MTZ 48 h	Increase	0.0011	Significant	9	8	Volume ONL.pzfx
Volume	µm³	ONL	7.945	3	29	0.0005	CTRL vs MTZ 60 h	Increase	0.0169	Significant	9	8	Volume ONL.pzfx
Longest-axis length	µm	GCL	11.05	3	29	<0.0001	CTRL vs MTZ 24 h	Increase	<0.0001	Significant	9	8	BoundingBoxOO Length C GCL.pzfx
Longest-axis length	µm	GCL	11.05	3	29	<0.0001	CTRL vs MTZ 48 h	Increase	0.0016	Significant	9	8	BoundingBoxOO Length C GCL.pzfx
Longest-axis length	µm	GCL	11.05	3	29	<0.0001	CTRL vs MTZ 60 h	Increase	0.0011	Significant	9	8	BoundingBoxOO Length C GCL.pzfx
Longest-axis length	µm	IPL	7.155	3	29	0.0010	CTRL vs MTZ 24 h	Increase	0.0178	Significant	9	8	BoundingBoxOO Length C IPL.pzfx
Longest-axis length	µm	IPL	7.155	3	29	0.0010	CTRL vs MTZ 48 h	Increase	0.0008	Significant	9	8	BoundingBoxOO Length C IPL.pzfx
Longest-axis length	µm	IPL	7.155	3	29	0.0010	CTRL vs MTZ 60 h	Increase	0.0332	Significant	9	8	BoundingBoxOO Length C IPL.pzfx
Longest-axis length	µm	INL	7.928	3	29	0.0005	CTRL vs MTZ 24 h	Increase	0.0007	Significant	9	8	BoundingBoxOO Length C INL.pzfx
Longest-axis length	µm	INL	7.928	3	29	0.0005	CTRL vs MTZ 48 h	Increase	0.0043	Significant	9	8	BoundingBoxOO Length C INL.pzfx
Longest-axis length	µm	INL	7.928	3	29	0.0005	CTRL vs MTZ 60 h	Increase	0.0250	Significant	9	8	BoundingBoxOO Length C INL.pzfx
Longest-axis length	µm	OPL	9.258	3	29	0.0002	CTRL vs MTZ 24 h	Increase	0.0008	Significant	9	8	BoundingBoxOO Length C OPL.pzfx
Longest-axis length	µm	OPL	9.258	3	29	0.0002	CTRL vs MTZ 48 h	Increase	0.0030	Significant	9	8	BoundingBoxOO Length C OPL.pzfx
Longest-axis length	µm	OPL	9.258	3	29	0.0002	CTRL vs MTZ 60 h	Increase	0.0009	Significant	9	8	BoundingBoxOO Length C OPL.pzfx
Longest-axis length	µm	ONL	9.996	3	29	0.0001	CTRL vs MTZ 24 h	Increase	0.3913	Not significant	9	8	BoundingBoxOO Length C ONL.pzfx
Longest-axis length	µm	ONL	9.996	3	29	0.0001	CTRL vs MTZ 48 h	Increase	0.0001	Significant	9	8	BoundingBoxOO Length C ONL.pzfx
Longest-axis length	µm	ONL	9.996	3	29	0.0001	CTRL vs MTZ 60 h	Increase	0.0028	Significant	9	8	BoundingBoxOO Length C ONL.pzfx
Sphericity	Dimensionless	GCL	5.232	3	29	0.0052	CTRL vs MTZ 24 h	Increase	0.0028	Significant	9	8	Sphericity GCL.pzfx
Sphericity	Dimensionless	GCL	5.232	3	29	0.0052	CTRL vs MTZ 48 h	Increase	0.5896	Not significant	9	8	Sphericity GCL.pzfx
Sphericity	Dimensionless	GCL	5.232	3	29	0.0052	CTRL vs MTZ 60 h	Increase	0.5074	Not significant	9	8	Sphericity GCL.pzfx
Sphericity	Dimensionless	IPL	2.559	3	29	0.0744	CTRL vs MTZ 24 h	Increase	0.3083	Not significant	9	8	Sphericity IPL.pzfx
Sphericity	Dimensionless	IPL	2.559	3	29	0.0744	CTRL vs MTZ 48 h	Increase	0.1446	Not significant	9	8	Sphericity IPL.pzfx
Sphericity	Dimensionless	IPL	2.559	3	29	0.0744	CTRL vs MTZ 60 h	Increase	0.9981	Not significant	9	8	Sphericity IPL.pzfx
Sphericity	Dimensionless	INL	2.696	3	29	0.0643	CTRL vs MTZ 24 h	Increase	0.2120	Not significant	9	8	Sphericity INL.pzfx
Sphericity	Dimensionless	INL	2.696	3	29	0.0643	CTRL vs MTZ 48 h	Increase	0.4519	Not significant	9	8	Sphericity INL.pzfx
Sphericity	Dimensionless	INL	2.696	3	29	0.0643	CTRL vs MTZ 60 h	Decrease	>0.9999	Not significant	9	8	Sphericity INL.pzfx
Sphericity	Dimensionless	OPL	26.2	3	29	<0.0001	CTRL vs MTZ 24 h	Increase	<0.0001	Significant	9	8	Sphericity OPL.pzfx
Sphericity	Dimensionless	OPL	26.2	3	29	<0.0001	CTRL vs MTZ 48 h	Increase	0.0607	Not significant	9	8	Sphericity OPL.pzfx
Sphericity	Dimensionless	OPL	26.2	3	29	<0.0001	CTRL vs MTZ 60 h	Increase	<0.0001	Significant	9	8	Sphericity OPL.pzfx
Sphericity	Dimensionless	ONL	1.343	3	29	0.2797	CTRL vs MTZ 24 h	Decrease	>0.9999	Not significant	9	8	Sphericity ONL.pzfx
Sphericity	Dimensionless	ONL	1.343	3	29	0.2797	CTRL vs MTZ 48 h	Increase	0.5097	Not significant	9	8	Sphericity ONL.pzfx
Sphericity	Dimensionless	ONL	1.343	3	29	0.2797	CTRL vs MTZ 60 h	Increase	0.9986	Not significant	9	8	Sphericity ONL.pzfx

### Sheet: Notes
Supplementary Table S1 notes
Scope	CTRL-versus-MTZ comparisons for mitochondrial morphology in Müller glia at 24, 48, and 60 h following MTZ-induced photoreceptor ablation.
Statistical analysis	Ordinary one-way ANOVA was performed separately for each morphology metric and retinal layer, followed by Tukey's multiple-comparisons test comparing CTRL with each MTZ time point.
P-value reporting	The pairwise P values are Tukey-adjusted P values. Inequalities (<0.0001 or >0.9999) are retained exactly as reported by Prism. Statistical significance was defined as adjusted P < 0.05.
Experimental unit	Each plotted point represents one biological sample and is the mean of three central retinal sections from that sample; the sections are technical subsamples and were not treated as independent replicates.
Sample size	CTRL, n = 9 biological samples; MTZ 24 h, n = 8; MTZ 48 h, n = 8; MTZ 60 h, n = 8.
Layer abbreviations	GCL, ganglion cell layer; IPL, inner plexiform layer; INL, inner nuclear layer; OPL, outer plexiform layer; ONL, outer nuclear layer.
Metric definitions	Surface area, object surface area; volume, object volume; sphericity, dimensionless object-shape descriptor; longest-axis length, bounding-box-C longest-axis measurement.
Interpretive limitation	Longest-axis length describes elongation of individual segmented objects and does not measure mitochondrial connectivity or network topology.
