## Supplementary material for "Spatially patterned mitochondrial remodeling and metabolic changes during Müller glia-dependent retinal regeneration in zebrafish": SI Stats Table 2

### Sheet: Statistics
Supplementary statistics: MTZ versus MTZ+DCA mitochondrial morphology
All 60 prespecified comparisons are reported, including nonsignificant results.
Morphology metric	Unit	Retinal layer	F statistic	df1	df2	Omnibus ANOVA P value	Pairwise comparison	Direction (MTZ+DCA vs MTZ)	Tukey-adjusted P value	Interpretation (α = 0.05)	n MTZ	n MTZ+DCA	Source Prism file
Surface area	µm²	GCL	3.73155	9	68	0.00074697	24 h MTZ vs. 24 h MTZ+DCA	Lower	0.955148	Not significant	8	8	Area GCL.pzfx
Surface area	µm²	GCL	3.73155	9	68	0.00074697	48 h MTZ vs. 48 h MTZ+DCA	Higher	0.84773	Not significant	8	8	Area GCL.pzfx
Surface area	µm²	GCL	3.73155	9	68	0.00074697	60 h MTZ vs. 60 h MTZ+DCA	Higher	0.672061	Not significant	8	8	Area GCL.pzfx
Surface area	µm²	IPL	4.9191	9	68	4.3807e-05	24 h MTZ vs. 24 h MTZ+DCA	Lower	0.672079	Not significant	8	8	Area IPL.pzfx
Surface area	µm²	IPL	4.9191	9	68	4.3807e-05	48 h MTZ vs. 48 h MTZ+DCA	Lower	0.630761	Not significant	8	8	Area IPL.pzfx
Surface area	µm²	IPL	4.9191	9	68	4.3807e-05	60 h MTZ vs. 60 h MTZ+DCA	Higher	1	Not significant	8	8	Area IPL.pzfx
Surface area	µm²	INL	3.86457	9	68	0.000540128	24 h MTZ vs. 24 h MTZ+DCA	Lower	0.971982	Not significant	8	8	Area INL.pzfx
Surface area	µm²	INL	3.86457	9	68	0.000540128	48 h MTZ vs. 48 h MTZ+DCA	Lower	1	Not significant	8	8	Area INL.pzfx
Surface area	µm²	INL	3.86457	9	68	0.000540128	60 h MTZ vs. 60 h MTZ+DCA	Higher	1	Not significant	8	8	Area INL.pzfx
Surface area	µm²	OPL	3.26305	9	68	0.00236228	24 h MTZ vs. 24 h MTZ+DCA	Lower	0.999992	Not significant	8	8	Area OPL.pzfx
Surface area	µm²	OPL	3.26305	9	68	0.00236228	48 h MTZ vs. 48 h MTZ+DCA	Lower	0.61706	Not significant	8	8	Area OPL.pzfx
Surface area	µm²	OPL	3.26305	9	68	0.00236228	60 h MTZ vs. 60 h MTZ+DCA	Lower	0.982548	Not significant	8	8	Area OPL.pzfx
Surface area	µm²	ONL	8.14476	9	68	4.31464e-08	24 h MTZ vs. 24 h MTZ+DCA	Lower	0.659432	Not significant	8	8	Area ONL.pzfx
Surface area	µm²	ONL	8.14476	9	68	4.31464e-08	48 h MTZ vs. 48 h MTZ+DCA	Lower	2.67668e-06	Significant	8	8	Area ONL.pzfx
Surface area	µm²	ONL	8.14476	9	68	4.31464e-08	60 h MTZ vs. 60 h MTZ+DCA	Lower	0.033287	Significant	8	8	Area ONL.pzfx
Volume	µm³	GCL	3.80829	9	68	0.000619446	24 h MTZ vs. 24 h MTZ+DCA	Lower	0.993017	Not significant	8	8	Volume GCL.pzfx
Volume	µm³	GCL	3.80829	9	68	0.000619446	48 h MTZ vs. 48 h MTZ+DCA	Higher	0.601117	Not significant	8	8	Volume GCL.pzfx
Volume	µm³	GCL	3.80829	9	68	0.000619446	60 h MTZ vs. 60 h MTZ+DCA	Higher	0.546314	Not significant	8	8	Volume GCL.pzfx
Volume	µm³	IPL	5.58584	9	68	9.51486e-06	24 h MTZ vs. 24 h MTZ+DCA	Lower	0.766012	Not significant	8	8	Volume IPL.pzfx
Volume	µm³	IPL	5.58584	9	68	9.51486e-06	48 h MTZ vs. 48 h MTZ+DCA	Lower	0.962522	Not significant	8	8	Volume IPL.pzfx
Volume	µm³	IPL	5.58584	9	68	9.51486e-06	60 h MTZ vs. 60 h MTZ+DCA	Higher	0.994129	Not significant	8	8	Volume IPL.pzfx
Volume	µm³	INL	3.82333	9	68	0.000597162	24 h MTZ vs. 24 h MTZ+DCA	Lower	0.991186	Not significant	8	8	Volume INL.pzfx
Volume	µm³	INL	3.82333	9	68	0.000597162	48 h MTZ vs. 48 h MTZ+DCA	Higher	1	Not significant	8	8	Volume INL.pzfx
Volume	µm³	INL	3.82333	9	68	0.000597162	60 h MTZ vs. 60 h MTZ+DCA	Higher	1	Not significant	8	8	Volume INL.pzfx
Volume	µm³	OPL	2.99573	9	68	0.00457664	24 h MTZ vs. 24 h MTZ+DCA	Lower	1	Not significant	8	8	Volume OPL.pzfx
Volume	µm³	OPL	2.99573	9	68	0.00457664	48 h MTZ vs. 48 h MTZ+DCA	Lower	0.299447	Not significant	8	8	Volume OPL.pzfx
Volume	µm³	OPL	2.99573	9	68	0.00457664	60 h MTZ vs. 60 h MTZ+DCA	Lower	0.943052	Not significant	8	8	Volume OPL.pzfx
Volume	µm³	ONL	8.8254	9	68	1.15498e-08	24 h MTZ vs. 24 h MTZ+DCA	Lower	0.623842	Not significant	8	8	Volume ONL.pzfx
Volume	µm³	ONL	8.8254	9	68	1.15498e-08	48 h MTZ vs. 48 h MTZ+DCA	Lower	7.37339e-07	Significant	8	8	Volume ONL.pzfx
Volume	µm³	ONL	8.8254	9	68	1.15498e-08	60 h MTZ vs. 60 h MTZ+DCA	Lower	0.00851489	Significant	8	8	Volume ONL.pzfx
Sphericity	Dimensionless	GCL	1.71789	9	68	0.101707	24 h MTZ vs. 24 h MTZ+DCA	Lower	0.361181	Not significant	8	8	Sphericity GCL.pzfx
Sphericity	Dimensionless	GCL	1.71789	9	68	0.101707	48 h MTZ vs. 48 h MTZ+DCA	Higher	0.993363	Not significant	8	8	Sphericity GCL.pzfx
Sphericity	Dimensionless	GCL	1.71789	9	68	0.101707	60 h MTZ vs. 60 h MTZ+DCA	Higher	1	Not significant	8	8	Sphericity GCL.pzfx
Sphericity	Dimensionless	IPL	2.59105	9	68	0.012458	24 h MTZ vs. 24 h MTZ+DCA	Lower	0.880968	Not significant	8	8	Sphericity IPL.pzfx
Sphericity	Dimensionless	IPL	2.59105	9	68	0.012458	48 h MTZ vs. 48 h MTZ+DCA	Lower	0.695994	Not significant	8	8	Sphericity IPL.pzfx
Sphericity	Dimensionless	IPL	2.59105	9	68	0.012458	60 h MTZ vs. 60 h MTZ+DCA	Lower	0.991256	Not significant	8	8	Sphericity IPL.pzfx
Sphericity	Dimensionless	INL	6.63887	9	68	9.45857e-07	24 h MTZ vs. 24 h MTZ+DCA	Lower	0.0163228	Significant	8	8	Sphericity INL.pzfx
Sphericity	Dimensionless	INL	6.63887	9	68	9.45857e-07	48 h MTZ vs. 48 h MTZ+DCA	Lower	0.0388546	Significant	8	8	Sphericity INL.pzfx
Sphericity	Dimensionless	INL	6.63887	9	68	9.45857e-07	60 h MTZ vs. 60 h MTZ+DCA	Lower	0.833596	Not significant	8	8	Sphericity INL.pzfx
Sphericity	Dimensionless	OPL	16.437	9	68	5.95813e-14	24 h MTZ vs. 24 h MTZ+DCA	Lower	0.997657	Not significant	8	8	Sphericity OPL.pzfx
Sphericity	Dimensionless	OPL	16.437	9	68	5.95813e-14	48 h MTZ vs. 48 h MTZ+DCA	Higher	0.00205781	Significant	8	8	Sphericity OPL.pzfx
Sphericity	Dimensionless	OPL	16.437	9	68	5.95813e-14	60 h MTZ vs. 60 h MTZ+DCA	Higher	0.18916	Not significant	8	8	Sphericity OPL.pzfx
Sphericity	Dimensionless	ONL	1.18946	9	68	0.316011	24 h MTZ vs. 24 h MTZ+DCA	Lower	0.999844	Not significant	8	8	Sphericity ONL.pzfx
Sphericity	Dimensionless	ONL	1.18946	9	68	0.316011	48 h MTZ vs. 48 h MTZ+DCA	Lower	0.999661	Not significant	8	8	Sphericity ONL.pzfx
Sphericity	Dimensionless	ONL	1.18946	9	68	0.316011	60 h MTZ vs. 60 h MTZ+DCA	Higher	0.925377	Not significant	8	8	Sphericity ONL.pzfx
Longest-axis length	µm	GCL	4.97532	9	68	3.84403e-05	24 h MTZ vs. 24 h MTZ+DCA	Lower	0.654255	Not significant	8	8	BoundingBoxOO_Length_C_GCL.pzfx
Longest-axis length	µm	GCL	4.97532	9	68	3.84403e-05	48 h MTZ vs. 48 h MTZ+DCA	Higher	0.917436	Not significant	8	8	BoundingBoxOO_Length_C_GCL.pzfx
Longest-axis length	µm	GCL	4.97532	9	68	3.84403e-05	60 h MTZ vs. 60 h MTZ+DCA	Higher	0.863999	Not significant	8	8	BoundingBoxOO_Length_C_GCL.pzfx
Longest-axis length	µm	IPL	4.36989	9	68	0.000159853	24 h MTZ vs. 24 h MTZ+DCA	Lower	0.762509	Not significant	8	8	BoundingBoxOO Length C IPL.pzfx
Longest-axis length	µm	IPL	4.36989	9	68	0.000159853	48 h MTZ vs. 48 h MTZ+DCA	Lower	0.626411	Not significant	8	8	BoundingBoxOO Length C IPL.pzfx
Longest-axis length	µm	IPL	4.36989	9	68	0.000159853	60 h MTZ vs. 60 h MTZ+DCA	Lower	1	Not significant	8	8	BoundingBoxOO Length C IPL.pzfx
Longest-axis length	µm	INL	5.76078	9	68	6.42741e-06	24 h MTZ vs. 24 h MTZ+DCA	Lower	0.927087	Not significant	8	8	BoundingBoxOO Length C INL.pzfx
Longest-axis length	µm	INL	5.76078	9	68	6.42741e-06	48 h MTZ vs. 48 h MTZ+DCA	Lower	0.999965	Not significant	8	8	BoundingBoxOO Length C INL.pzfx
Longest-axis length	µm	INL	5.76078	9	68	6.42741e-06	60 h MTZ vs. 60 h MTZ+DCA	Higher	0.999949	Not significant	8	8	BoundingBoxOO Length C INL.pzfx
Longest-axis length	µm	OPL	6.40823	9	68	1.55143e-06	24 h MTZ vs. 24 h MTZ+DCA	Lower	0.999982	Not significant	8	8	BoundingBoxOO Length C OPL.pzfx
Longest-axis length	µm	OPL	6.40823	9	68	1.55143e-06	48 h MTZ vs. 48 h MTZ+DCA	Higher	0.999999	Not significant	8	8	BoundingBoxOO Length C OPL.pzfx
Longest-axis length	µm	OPL	6.40823	9	68	1.55143e-06	60 h MTZ vs. 60 h MTZ+DCA	Higher	1	Not significant	8	8	BoundingBoxOO Length C OPL.pzfx
Longest-axis length	µm	ONL	5.16623	9	68	2.4729e-05	24 h MTZ vs. 24 h MTZ+DCA	Lower	0.880014	Not significant	8	8	BoundingBoxOO Length C ONL.pzfx
Longest-axis length	µm	ONL	5.16623	9	68	2.4729e-05	48 h MTZ vs. 48 h MTZ+DCA	Lower	0.00223286	Significant	8	8	BoundingBoxOO Length C ONL.pzfx
Longest-axis length	µm	ONL	5.16623	9	68	2.4729e-05	60 h MTZ vs. 60 h MTZ+DCA	Lower	0.9903	Not significant	8	8	BoundingBoxOO Length C ONL.pzfx

### Sheet: Notes
Statistical and reporting notes
Comparison scope	Only matched MTZ versus MTZ+DCA comparisons at 24, 48, and 60 h are included.
Analysis	Ordinary one-way ANOVA followed by Tukey's multiple-comparisons test, as specified in the Prism projects.
P values	The table reports the omnibus one-way ANOVA P value for each parameter-by-layer dataset and the Tukey-adjusted P value for each time-matched MTZ versus MTZ+DCA comparison.
Thresholds	ns, P ≥ 0.05; *, P < 0.05; **, P < 0.01; ***, P < 0.001; ****, P < 0.0001.
Direction	Higher or Lower indicates the mean for MTZ+DCA relative to the time-matched MTZ group; direction does not imply significance.
