## Supplementary material for "Spatially patterned mitochondrial remodeling and metabolic changes during Müller glia-dependent retinal regeneration in zebrafish": SI Stats Table 3

### Sheet: Figure 6 Source Data
Figure 6 source data: DCA effects on Müller glial reprogramming and proliferation
Figure panel	Readout	Treatment	Biological replicate	Positive-cell count	Biological n	Group median	Source Prism file
I	tuba1a:GFP-positive cells	MTZ	1	28	11	40	Untitled.pzfx
I	tuba1a:GFP-positive cells	MTZ	2	35	11	40	Untitled.pzfx
I	tuba1a:GFP-positive cells	MTZ	3	59	11	40	Untitled.pzfx
I	tuba1a:GFP-positive cells	MTZ	4	45	11	40	Untitled.pzfx
I	tuba1a:GFP-positive cells	MTZ	5	15	11	40	Untitled.pzfx
I	tuba1a:GFP-positive cells	MTZ	6	37	11	40	Untitled.pzfx
I	tuba1a:GFP-positive cells	MTZ	7	33	11	40	Untitled.pzfx
I	tuba1a:GFP-positive cells	MTZ	8	65	11	40	Untitled.pzfx
I	tuba1a:GFP-positive cells	MTZ	9	53	11	40	Untitled.pzfx
I	tuba1a:GFP-positive cells	MTZ	10	76	11	40	Untitled.pzfx
I	tuba1a:GFP-positive cells	MTZ	11	40	11	40	Untitled.pzfx
I	tuba1a:GFP-positive cells	MTZ+DCA	1	4	11	4	Untitled.pzfx
I	tuba1a:GFP-positive cells	MTZ+DCA	2	15	11	4	Untitled.pzfx
I	tuba1a:GFP-positive cells	MTZ+DCA	3	0	11	4	Untitled.pzfx
I	tuba1a:GFP-positive cells	MTZ+DCA	4	3	11	4	Untitled.pzfx
I	tuba1a:GFP-positive cells	MTZ+DCA	5	4	11	4	Untitled.pzfx
I	tuba1a:GFP-positive cells	MTZ+DCA	6	1	11	4	Untitled.pzfx
I	tuba1a:GFP-positive cells	MTZ+DCA	7	0	11	4	Untitled.pzfx
I	tuba1a:GFP-positive cells	MTZ+DCA	8	21	11	4	Untitled.pzfx
I	tuba1a:GFP-positive cells	MTZ+DCA	9	14	11	4	Untitled.pzfx
I	tuba1a:GFP-positive cells	MTZ+DCA	10	1	11	4	Untitled.pzfx
I	tuba1a:GFP-positive cells	MTZ+DCA	11	23	11	4	Untitled.pzfx
P	PCNA-positive cells	MTZ	1	46	9	69	PCNA.pzfx
P	PCNA-positive cells	MTZ	2	69	9	69	PCNA.pzfx
P	PCNA-positive cells	MTZ	3	62	9	69	PCNA.pzfx
P	PCNA-positive cells	MTZ	4	116	9	69	PCNA.pzfx
P	PCNA-positive cells	MTZ	5	43	9	69	PCNA.pzfx
P	PCNA-positive cells	MTZ	6	88	9	69	PCNA.pzfx
P	PCNA-positive cells	MTZ	7	57	9	69	PCNA.pzfx
P	PCNA-positive cells	MTZ	8	70	9	69	PCNA.pzfx
P	PCNA-positive cells	MTZ	9	82	9	69	PCNA.pzfx
P	PCNA-positive cells	MTZ+DCA	1	8	9	3	PCNA.pzfx
P	PCNA-positive cells	MTZ+DCA	2	3	9	3	PCNA.pzfx
P	PCNA-positive cells	MTZ+DCA	3	0	9	3	PCNA.pzfx
P	PCNA-positive cells	MTZ+DCA	4	3	9	3	PCNA.pzfx
P	PCNA-positive cells	MTZ+DCA	5	14	9	3	PCNA.pzfx
P	PCNA-positive cells	MTZ+DCA	6	3	9	3	PCNA.pzfx
P	PCNA-positive cells	MTZ+DCA	7	1	9	3	PCNA.pzfx
P	PCNA-positive cells	MTZ+DCA	8	35	9	3	PCNA.pzfx
P	PCNA-positive cells	MTZ+DCA	9	28	9	3	PCNA.pzfx
Statistical summary
Figure panel	Readout	Comparison	Test	Tail	Exact/approximate	Mann–Whitney U	Sum of ranks (MTZ, MTZ+DCA)	Median difference (MTZ+DCA − MTZ)	Hodges–Lehmann difference	P value
I	tuba1a:GFP-positive cells	MTZ+DCA vs MTZ	Mann–Whitney test	Two-tailed	Exact	2.5	184.5, 68.5	-36	-35	<0.0001
P	PCNA-positive cells	MTZ+DCA vs MTZ	Mann–Whitney test	Two-tailed	Exact	0	126, 45	-66	-59	<0.0001
